# High nitrogen deposition is associated with phosphorus-efficient ectomycorrhizas in Europe’s Scots pine forests

**DOI:** 10.64898/2026.06.04.730184

**Authors:** Pierre Herinckx, Guillaume Delhaye, Martin I. Bidartondo, Roberta Gargiulo, Emil Ghaffar, Celestine Ruhmann, Max Ticehurst, Christopher Andrews, Vladislav Apuhtin, Caitlin Lewis, Päivi Merilä, Elena Vanguelova, Arne Verstraeten, Janna Wambsganss, Thomas Drouet, Laura M. Suz

## Abstract

Atmospheric inorganic nitrogen (N) deposition has been linked to increased tree phosphorus (P) deficiency and shifts in ectomycorrhizal (ECM) fungal community composition across Europe, but the underlying mechanisms remain poorly understood due to the scarcity of species-level studies of fungal physiology at large spatial scales. Here, we characterized ECM communities in nine Scots pine (*Pinus sylvestris* L.) stands across Europe’s largest N deposition gradient to gain mechanistic insight into N-driven ECM community shifts, by assessing morpho-physiological traits (i.e. soil exploration types and ECM root-tip level exoenzyme activities involved in organic N and P acquisition) on individual ectomycorrhizas. Our data revealed high functional variation in foraging strategies across species and sites, including within dominant ECM genera (*Cortinarius, Elaphomyces, Lactarius, Piloderma, Russula*). Shifts in community-level exoenzyme activities along the N deposition gradient were consistent with increasing P limitation, with a buffering effect of phosphomonoesterase activity on host nutritional status (i.e. reduced foliar N:P). These trends were mainly driven by interspecific differences in enzymatic profiles and species turnover along the gradient, rather than intraspecific variation within widespread species. Dominant low-biomass species in high N sites (e.g. *E. citrinopapillatus, L. subdulcis, R. ochroleuca*) were efficient P-foragers, with some displaying high oxidative activity, potentially hampering soil carbon storage under elevated N loads. These findings highlight the role of ECM species-specific traits in mediating ecosystem processes and can help understand the future of pine forests under chronic N pollution, with potential implications for applied forestry.
