## Supplementary Table 1 for "High nitrogen deposition is associated with phosphorus-efficient ectomycorrhizas in Europe’s Scots pine forests"

### Sheet: Sheet 1
Supplementary Table 1. Mean exoenzyme activities for the 143 ectomycorrhizal OTUs ± standard deviation (SD) with associated enzymatic trait data across all study sites. Abbreviations: leucine aminopeptidase (LAP), xylosidase (XYL), ß-glucosidase (GLU), phosphomonoesterase (PHO), laccase (LAC), number of occurrences (No. occ.), number of sites (No. sites).
OTU		Exoenzyme activity ± SD (pmol mm^-2 min ^-1)					No. occ.	No. sites
Full name (binomial + SH from Unite v. 10FU, 04.04.2024)	Simplified for figures	LAP	XYL	GLU	PHO	LAC
Amanita_fulva_SH0938685	Amanita fulva	0.04	0.25	8.32	38.74	1.72	1	1
Amanita_porphyria_SH0996683	Amanita porphyria	0.31 ± 0.06	0.50 ± 0.14	5.12 ± 2.47	25.26 ± 3.37	1.77 ± 0.37	3	1
Amanita_rubescens_SH0996602	Amanita rubescens (1)	0.73 ± 0.57	1.07 ± 0.60	11.22 ± 4.33	17.51 ± 9.10	12.81 ± 4.79	11	4
Amanita_rubescens_SH0996604	Amanita rubescens (2)	1.36	1.98	16.24	28.02	8.15	1	1
Amanita_sp_SH0964029	Amanita sp.	0.22 ± 0.12	0.40 ± 0.15	2.87 ± 0.89	18.67 ± 2.71	11.37 ± 3.23	2	1
Amphinema_denovo_1	Amphinema sp. 1	0.53 ± 0.75	1.37 ± 0.68	6.61 ± 1.24	13.22 ± 5.12	1.35 ± 1.34	5	4
Amphinema_denovo_2	Amphinema sp. 2	0.23	0.69	4.15	8.11	0.00	1	1
Amphinema_sp_SH0214133	Amphinema sp. 3	0.48 ± 0.36	1.70 ± 0.99	8.69 ± 3.81	14.47 ± 8.66	1.45 ± 1.40	5	3
Amphinema_sp_SH0943289	Amphinema sp. 4	0.31	1.01	2.59	6.68	1.43	1	1
Amphinema_sp_SH0943293	Amphinema sp. 5	0.41 ± 0.37	0.78 ± 0.50	3.81 ± 1.61	10.20 ± 4.73	0.74 ± 0.50	14	1
Amphinema_sp_SH0943336	Amphinema sp. 6	0.32 ± 0.24	1.24 ± 0.75	7.22 ± 3.39	11.73 ± 4.30	1.39 ± 1.74	11	5
Boletus_pinophilus_SH0996802	Boletus pinophilus	3.36 ± 1.13	1.00 ± 0.05	8.36 ± 0.23	8.14 ± 0.32	2.00 ± 0.48	2	1
Cenococcum_sp_SH0179833	Cenococcum sp. 1	0.12	1.13	6.77	6.97	4.40	1	1
Cenococcum_sp_SH0999677	Cenococcum sp. 2	0.01 ± 0.02	0.54 ± 0.55	4.39 ± 3.21	4.70 ± 2.42	3.34 ± 1.54	5	2
Cenococcum_sp_SH0999694	Cenococcum sp. 3	0.07 ± 0.12	0.46 ± 0.46	2.45 ± 1.60	3.92 ± 2.24	2.88 ± 2.24	88	8
Ceratobasidium_sp_SH0987451	Ceratobasidium sp. 1	1.11	0.36	2.07	4.46	2.54	1	1
Clavulina_sp_SH0984869	Clavulina sp. 1	0.53 ± 0.38	0.17 ± 0.04	2.65 ± 0.76	25.57 ± 7.24	5.40 ± 2.33	14	4
Clavulina_sp_SH1006649	Clavulina sp. 2	0.75 ± 0.58	0.77 ± 0.40	5.53 ± 2.30	21.52 ± 10.83	5.74 ± 3.74	30	4
Clavulinaceae_sp_SH0202054	Clavulinaceae sp. 1	0.20	1.42	6.63	7.21	0.44	1	1
Clavulinaceae_sp_SH0950696	Clavulinaceae sp. 2	0.76 ± 0.55	0.19 ± 0.04	2.39 ± 0.63	15.85 ± 4.76	4.01 ± 1.25	7	1
Clavulinaceae_sp_SH0977206	Clavulinaceae sp. 3	0.16 ± 0.21	0.40 ± 0.29	6.36 ± 2.46	21.01 ± 6.59	0.18 ± 0.30	10	4
Cortinarius_armillatus_SH0986148	Cortinarius armillatus	0.28 ± 0.15	0.38 ± 0.31	2.31 ± 0.85	31.02 ± 3.41	0.80 ± 0.07	2	1
Cortinarius_aurae_SH1017617	Cortinarius aurae	2.31 ± 1.50	0.45 ± 0.19	1.53 ± 0.71	14.44 ± 6.70	0.45 ± 0.78	11	3
Cortinarius_caperatus_SH1017689	Cortinarius caperatus	1.33 ± 0.36	0.29 ± 0.11	2.96 ± 1.99	7.81 ± 3.37	0.72 ± 0.86	20	3
Cortinarius_casimiri_SH1365288	Cortinarius casimiri	3.63 ± 2.81	0.34 ± 0.14	1.42 ± 0.40	21.42 ± 5.81	1.94 ± 1.65	3	1
Cortinarius_cinnamomeus_SH1018504	Cortinarius cinnamomeus	0.50	0.18	0.67	9.05	1.44	1	1
Cortinarius_coleoptera_SH0986294	Cortinarius coleoptera	0.31 ± 0.17	0.34 ± 0.14	1.14 ± 0.09	12.76 ± 6.06	0.03 ± 0.07	4	2
Cortinarius_comptulus_SH0986335	Cortinarius comptulus	0.46	0.27	0.70	27.79	0.67	1	1
Cortinarius_fulvescens_SH1943045	Cortinarius fulvescens	1.15	0.21	0.37	12.92	2.58	1	1
Cortinarius_fuscodiscus_SH0986454	Cortinarius fuscodiscus	0.22 ± 0.04	0.16 ± 0.06	0.92 ± 0.16	15.59 ± 4.52	1.41 ± 0.60	2	1
Cortinarius_glandicolor_SH1886664	Cortinarius glandicolor	0.90 ± 0.36	0.42 ± 0.09	2.64 ± 1.67	26.30 ± 5.32	0.09 ± 0.19	4	2
Cortinarius_humboldtensis_SH1405515	Cortinarius humboldtensis	0.39 ± 0.31	0.25 ± 0.12	2.02 ± 1.19	13.78 ± 5.74	2.87 ± 1.37	5	2
Cortinarius_idahoensis_SH1405237	Cortinarius idahoensis	0.63 ± 0.03	0.17 ± 0.01	0.96 ± 0.22	14.54 ± 3.82	4.25 ± 2.44	2	2
Cortinarius_jacobi_MT935173	Cortinarius jacobi	1.13 ± 0.54	0.36 ± 0.06	2.69 ± 1.01	53.26 ± 14.31	0.97 ± 1.95	4	1
Cortinarius_neofurvolaesus_SH0986293	Cortinarius neofurvolaesus	0.39 ± 0.13	0.26 ± 0.01	1.16 ± 0.42	17.29 ± 5.10	0.69 ± 0.25	2	1
Cortinarius_obtusus_SH1017247	Cortinarius obtusus	1.94 ± 0.37	0.38 ± 0.07	0.83 ± 0.19	13.28 ± 5.78	0.07 ± 0.11	7	2
Cortinarius_pluviorum_SH1018279	Cortinarius pluviorum	0.04	0.39	5.35	16.69	1.32	1	1
Cortinarius_purpureus_SH1943983	Cortinarius purpureus	1.21	0.43	10.72	11.16	2.86	1	1
Cortinarius_roseobasalis_SH1365229	Cortinarius roseobasalis	0.36	0.14	0.41	11.44	15.47	1	1
Cortinarius_sp_SH1017463	Cortinarius sp.	1.10 ± 0.57	0.32 ± 0.08	1.21 ± 0.37	11.04 ± 4.94	0.86 ± 0.98	4	2
Cortinarius_stillatitius_SH1017269	Cortinarius stillatitius	0.13 ± 0.06	0.06 ± 0.03	0.58 ± 0.44	2.71 ± 1.64	2.91 ± 0.92	3	1
Cortinarius_traganus_SH1365191	Cortinarius traganus	0.27 ± 0.06	0.51 ± 0.36	5.54 ± 2.11	19.74 ± 5.06	0.77 ± 0.59	5	1
Cortinarius_uxorum_SH0986247	Cortinarius uxorum	1.89 ± 0.56	0.28 ± 0.04	1.18 ± 0.39	22.04 ± 6.43	0.04 ± 0.06	7	2
Craterellus_tubaeformis_SH0997040	Craterellus tubaeformis	0.42 ± 0.22	1.14 ± 0.96	3.64 ± 3.06	16.81 ± 9.22	9.68 ± 4.60	4	2
Dissingia_leucomelaena_SH0123352	Dissingia leucomelaena	0.47	0.88	18.59	5.37	0.46	1	1
Elaphomyces_borealis_SH1877492	Elaphomyces borealis	0.24 ± 0.20	2.89 ± 0.84	19.32 ± 4.42	40.93 ± 12.24	15.77 ± 4.66	40	4
Elaphomyces_citrinopapillatus_SH0981060	Elaphomyces citrinopapillatus	0.28 ± 0.23	1.39 ± 0.85	9.97 ± 4.65	34.93 ± 12.15	17.93 ± 10.01	70	4
Elaphomyces_muricatus_SH0981033	Elaphomyces muricatus	0.14	0.14	1.02	3.16	6.98	1	1
Elaphomyces_roseoviolaceus_SH1877642	Elaphomyces roseoviolaceus	0.00	2.34	12.46	27.39	12.06	1	1
Entoloma_rhodocylix_SH0830905	Entoloma rhodocylix	3.33 ± 4.20	0.75 ± 0.29	4.00 ± 1.44	27.62 ± 29.92	5.65 ± 7.65	2	1
Hebeloma_incarnatulum_SH1904085	Hebeloma incarnatulum	0.69 ± 0.65	0.47 ± 0.18	5.15 ± 2.37	18.92 ± 5.60	5.49 ± 3.02	6	3
Hebeloma_mesophaeum_SH0995171	Hebeloma mesophaeum	0.09 ± 0.06	0.16 ± 0.09	3.12 ± 0.16	6.94 ± 0.79	1.28 ± 0.66	2	1
Hyaloscypha_denovo_5	Hyaloscypha sp. 1	0.01 ± 0.02	0.29 ± 0.28	2.30 ± 1.21	3.42 ± 2.04	0.25 ± 0.45	9	2
Imleria_badia_SH0844498	Imleria badia	14.73 ± 7.71	2.02 ± 0.94	11.03 ± 5.15	25.75 ± 9.96	3.45 ± 1.95	16	5
Inocybe_denovo_8	Inocybe sp. 1	0.03	0.50	2.93	21.30	2.06	1	1
Inocybe_fuscidula_SH0833199	Inocybe fuscidula	0.62 ± 0.28	1.55 ± 0.43	10.81 ± 0.93	13.26 ± 6.73	1.05 ± 2.22	6	1
Inocybe_obscuroides_SH1380396	Inocybe obscuroides	0.25	0.73	3.12	5.17	0.00	1	1
Inocybe_soluta_SH0938784	Inocybe soluta	0.98 ± 0.03	1.78 ± 0.10	11.62 ± 0.36	7.05 ± 0.37	0.16 ± 0.11	2	1
Inocybe_stellatospora_SH0984951	Inocybe stellatospora	3.99	1.71	8.54	34.49	0.26	1	1
Inocybe_turfae_SH0984948	Inocybe turfae	2.52 ± 1.44	2.39 ± 0.68	8.56 ± 3.14	30.17 ± 4.49	0.22 ± 0.46	15	3
Laccaria_araneosa_SH1351959	Laccaria araneosa	0.10 ± 0.12	0.80 ± 0.39	4.08 ± 3.05	20.65 ± 2.56	10.24 ± 2.36	4	2
Laccaria_populina_SH1867658	Laccaria populina	0.21 ± 0.20	3.32 ± 1.51	14.24 ± 4.48	27.05 ± 13.82	4.64 ± 2.51	8	4
Lactarius_camphoratus_SH0960918	Lactarius camphoratus	0.47	0.75	6.69	41.15	8.61	1	1
Lactarius_denovo_10	Lactarius sp. 1	0.19	2.81	7.15	11.65	12.10	1	1
Lactarius_denovo_11	Lactarius sp. 2	0.00	9.97	41.89	22.00	30.19	1	1
Lactarius_lanceolatus_SH1333148	Lactarius lanceolatus	0.18	4.17	11.44	40.35	18.14	1	1
Lactarius_necator_SH1333052	Lactarius necator	0.57 ± 0.23	0.91 ± 0.29	11.06 ± 3.64	29.54 ± 7.79	10.53 ± 2.52	8	3
Lactarius_rufus_SH1840527	Lactarius rufus	0.13 ± 0.05	0.20 ± 0.05	2.30 ± 1.26	22.66 ± 2.65	13.71 ± 9.32	5	2
Lactarius_subdulcis_SH0961123	Lactarius subdulcis	0.56 ± 0.38	2.17 ± 1.74	8.69 ± 5.36	29.80 ± 13.46	15.86 ± 6.87	172	6
Lactarius_tabidus_SH1841036	Lactarius tabidus	0.48 ± 0.49	1.20 ± 0.59	9.55 ± 5.48	32.53 ± 19.36	8.61 ± 3.36	10	5
Leccinum_denovo_13	Leccinum sp. 1	2.87	0.52	2.13	9.90	5.62	1	1
Leccinum_insigne_SH0949905	Leccinum insigne	5.50 ± 4.57	0.75 ± 0.21	3.78 ± 1.25	15.57 ± 6.23	11.91 ± 4.12	3	1
Lyophyllum_shimeji_SH1884970	Lyophyllum shimeji	0.04 ± 0.02	0.55 ± 0.12	12.49 ± 0.59	13.14 ± 2.96	3.12 ± 1.14	2	1
Melanogaster_ambiguus_SH0955047	Melanogaster ambiguus	0.23	0.26	4.71	17.74	0.59	1	1
Paxillus_involutus_SH0990270	Paxillus involutus	0.34 ± 0.08	0.27 ± 0.05	7.78 ± 2.87	8.85 ± 1.37	8.99 ± 0.77	2	1
Phellodon_melaleucus_SH0791535	Phellodon melaleucus	0.18	0.24	6.52	14.34	0.00	1	1
Piloderma_bicolor_SH1411860	Piloderma bicolor	0.84 ± 0.86	0.72 ± 0.14	4.68 ± 1.43	16.31 ± 3.15	0.54 ± 0.19	2	1
Piloderma_byssinum_SH1024166	Piloderma byssinum	1.17 ± 0.28	0.48 ± 0.29	7.73 ± 4.41	28.60 ± 7.39	0.72 ± 0.79	5	1
Piloderma_denovo_17	Piloderma sp. 1	1.33 ± 0.68	0.46 ± 0.15	7.48 ± 2.58	26.06 ± 4.80	0.81 ± 0.42	7	1
Piloderma_denovo_18	Piloderma sp. 2	1.23 ± 0.51	0.51 ± 0.16	5.67 ± 2.51	21.28 ± 4.67	1.80 ± 0.75	11	2
Piloderma_denovo_19	Piloderma sp. 3	0.19	0.59	4.25	6.52	1.15	1	1
Piloderma_lanatum_SH1024205	Piloderma lanatum	2.30 ± 0.43	1.23 ± 0.21	11.30 ± 1.54	24.70 ± 3.42	0.11 ± 0.21	4	1
Piloderma_olivaceum_SH1024182	Piloderma olivaceum	1.31 ± 0.82	0.49 ± 0.18	4.37 ± 1.86	16.65 ± 6.26	0.97 ± 1.43	67	3
Piloderma_sp_SH1024088	Piloderma sp. 4	0.16 ± 0.26	0.42 ± 0.18	5.12 ± 1.66	22.18 ± 15.35	0.44 ± 0.86	8	1
Piloderma_sp_SH1024089	Piloderma sp. 5	1.15 ± 0.79	0.44 ± 0.16	5.52 ± 2.11	4.85 ± 2.25	1.04 ± 0.75	9	2
Piloderma_sp_SH1024147	Piloderma sp. 6	1.68 ± 0.87	1.84 ± 0.80	10.44 ± 2.49	19.08 ± 1.93	0.65 ± 1.13	3	1
Piloderma_sp_SH1024179	Piloderma sp. 7	3.59 ± 2.56	0.97 ± 0.16	7.28 ± 1.27	14.69 ± 2.18	0.02 ± 0.03	5	2
Piloderma_sp_SH1024235	Piloderma sp. 8	1.35 ± 0.79	0.70 ± 0.33	6.14 ± 3.42	19.73 ± 5.27	0.91 ± 0.62	12	1
Piloderma_sphaerosporum_SH1024220	Piloderma sphaerosporum	0.35 ± 0.22	0.34 ± 0.16	2.43 ± 1.01	5.93 ± 2.75	0.13 ± 0.58	65	4
Polyozellus_humicola_SH0857592	Polyozellus humicola	0.27	0.49	3.93	5.41	0.00	1	1
Polyozellus_umbrinus_SH0881211	Polyozellus umbrinus	0.17 ± 0.28	0.88 ± 0.46	15.01 ± 7.54	19.30 ± 10.24	0.00 ± 0.00	5	2
Pseudotomentella_sp_SH0991676	Pseudotomentella sp. 1	0.30 ± 0.30	0.58 ± 0.20	13.96 ± 5.07	25.61 ± 10.05	0.00 ± 0.00	24	3
Pseudotomentella_sp_SH0991678	Pseudotomentella sp. 2	0.10	0.15	3.00	8.94	0.00	1	1
Rhizopogon_evadens_SH0873632	Rhizopogon evadens	0.80 ± 0.43	0.57 ± 0.07	15.04 ± 2.33	21.05 ± 6.28	0.01 ± 0.02	5	1
Russula_adusta_SH0756282	Russula adusta	0.16 ± 0.06	2.37 ± 0.72	7.06 ± 1.80	10.60 ± 1.14	9.65 ± 3.11	4	1
Russula_amethystina_SH0957073	Russula amethystina	0.34	0.24	2.87	31.43	5.37	1	1
Russula_aquosa_SH0944250	Russula aquosa	0.17	0.49	3.47	17.57	13.32	1	1
Russula_brunneoviolacea_SH0956262	Russula brunneoviolacea	0.65 ± 0.45	1.24 ± 0.04	7.92 ± 0.13	33.68 ± 1.11	47.95 ± 9.90	2	1
Russula_decolorans_SH0956397	Russula decolorans	0.22 ± 0.29	0.35 ± 0.14	2.71 ± 1.40	12.12 ± 5.52	24.17 ± 15.00	25	2
Russula_densifolia_SH0756279	Russula densifolia	0.26 ± 0.17	2.53 ± 0.69	15.99 ± 3.88	31.36 ± 5.39	18.27 ± 3.45	9	1
Russula_emetica_SH0956252	Russula emetica	0.38	0.27	5.71	21.69	14.44	1	1
Russula_favrei_SH0957080	Russula favrei	0.37 ± 0.34	1.82 ± 0.03	5.57 ± 0.45	22.70 ± 3.83	2.73 ± 0.54	2	1
Russula_ochroleuca_SH0944227	Russula ochroleuca	0.20 ± 0.23	0.63 ± 0.38	5.77 ± 3.15	25.48 ± 11.05	1.75 ± 2.06	143	6
Russula_paludosa_SH0956576	Russula paludosa	0.16 ± 0.14	0.77 ± 1.18	4.10 ± 2.80	19.20 ± 7.81	8.48 ± 5.06	31	6
Russula_recondita_SH0817322	Russula recondita	0.21 ± 0.18	0.60 ± 0.24	3.30 ± 1.18	23.32 ± 8.40	15.04 ± 5.48	60	2
Russula_sardonia_SH0944296	Russula sardonia	0.21 ± 0.13	0.95 ± 0.29	8.44 ± 1.62	28.02 ± 8.27	4.17 ± 1.63	4	1
Russula_vinosa_SH0956895	Russula vinosa	0.05 ± 0.02	0.57 ± 0.09	4.12 ± 1.45	13.65 ± 2.41	46.29 ± 19.50	3	1
Scleroderma_citrinum_SH0870470	Scleroderma citrinum	0.34 ± 0.18	0.13 ± 0.03	2.38 ± 2.34	41.99 ± 17.60	0.63 ± 0.76	5	2
Sebacina_cystidiata_SH1792012	Sebacina cystidiata	1.78	1.96	17.38	59.31	24.12	1	1
Sebacina_sp_SH1300065	Sebacina sp.	0.66 ± 0.15	1.84 ± 0.67	15.10 ± 2.86	15.22 ± 0.15	0.29 ± 0.24	2	1
Sistotrema_citriforme_SH0958360	Sistotrema citriforme	0.46 ± 0.21	0.23 ± 0.03	5.79 ± 1.80	19.13 ± 6.14	0.19 ± 0.01	2	1
Sistotrema_sp_SH0849441	Sistotrema sp. 1	0.05 ± 0.07	3.99 ± 3.37	10.13 ± 6.89	25.21 ± 21.91	1.91 ± 0.31	3	1
Sistotrema_sp_SH0849474	Sistotrema sp. 2	0.10 ± 0.02	0.61 ± 0.11	11.89 ± 5.70	56.03 ± 13.19	2.42 ± 0.89	2	1
Sistotrema_sp_SH0977198	Sistotrema sp. 3	0.01 ± 0.02	0.19 ± 0.17	5.36 ± 0.08	12.25 ± 2.03	0.00 ± 0.00	2	1
Suillus_bovinus_SH0946482	Suillus bovinus	1.53 ± 0.18	1.06 ± 0.39	12.42 ± 2.42	28.50 ± 1.19	0.79 ± 1.24	3	1
Suillus_variegatus_SH0946471	Suillus variegatus	3.00 ± 1.20	0.85 ± 0.21	9.65 ± 3.98	24.98 ± 4.46	0.46 ± 0.55	13	3
Thelephora_ellisii_SH0919137	Thelephora ellisii	2.07 ± 0.87	1.51 ± 0.60	13.58 ± 6.01	37.21 ± 15.24	0.08 ± 0.21	21	6
Thelephora_terrestris_SH0919166	Thelephora terrestris	1.24 ± 0.33	0.79 ± 0.23	5.35 ± 1.02	19.59 ± 6.14	0.09 ± 0.08	6	3
Tomentella_ellisii_SH0919635	Tomentella ellisii	1.35 ± 0.44	0.98 ± 0.48	12.92 ± 6.51	35.49 ± 2.14	0.00 ± 0.00	2	1
Tomentella_lapida_SH1769657	Tomentella lapida	0.58	0.39	0.80	10.45	0.00	1	1
Tomentella_sp_SH0125189	Tomentella sp. 1	0.66 ± 0.44	0.67 ± 0.50	3.18 ± 2.34	10.13 ± 6.76	0.01 ± 0.01	3	2
Tomentella_sp_SH0918081	Tomentella sp. 2	0.15 ± 0.13	0.29 ± 0.11	3.66 ± 1.17	6.00 ± 1.57	0.01 ± 0.03	6	1
Tomentella_sp_SH0918094	Tomentella sp. 3	0.16	0.60	3.10	11.24	0.00	1	1
Tomentella_sp_SH0918779	Tomentella sp. 4	0.25 ± 0.19	0.34 ± 0.13	2.24 ± 0.75	4.87 ± 2.35	0.09 ± 0.13	5	2
Tomentella_sp_SH0922059	Tomentella sp. 5	0.25 ± 0.07	1.55 ± 0.06	20.33 ± 6.11	36.09 ± 6.82	0.00 ± 0.00	2	1
Tomentella_stuposa_SH0918349	Tomentella stuposa	0.72 ± 0.09	0.43 ± 0.26	1.63 ± 1.48	17.03 ± 3.75	0.01 ± 0.01	3	1
Tomentella_terrestris_SH0944023	Tomentella terrestris	1.51 ± 0.55	0.82 ± 0.50	7.94 ± 4.19	20.84 ± 2.67	0.00 ± 0.00	3	1
Tomentellopsis_sp_SH0936885	Tomentellopsis sp. 1	0.09 ± 0.10	0.86 ± 0.38	28.68 ± 5.30	43.84 ± 19.62	0.00 ± 0.00	3	1
Tomentellopsis_sp_SH1303187	Tomentellopsis sp. 2	0.24 ± 0.19	1.15 ± 1.10	13.95 ± 11.75	35.41 ± 23.19	0.00 ± 0.00	11	5
Tomentellopsis_submollis_SH0936881	Tomentellopsis submollis	0.10 ± 0.08	0.97 ± 0.31	19.06 ± 2.09	42.00 ± 9.50	0.00 ± 0.00	4	3
Tomentellopsis_zygodesmoides_SH0936876	Tomentellopsis zygodesmoides	0.75 ± 0.20	3.05 ± 0.17	21.46 ± 1.40	43.81 ± 2.52	0.00 ± 0.00	2	1
Tretomyces_lutescens_SH0829070	Tretomyces lutescens	0.33 ± 0.16	1.07 ± 0.52	10.68 ± 3.54	28.10 ± 6.84	0.08 ± 0.16	8	1
Tretomyces_sp_SH0829075	Tretomyces sp.	1.34 ± 0.67	1.06 ± 0.26	7.39 ± 1.69	14.54 ± 6.55	0.19 ± 0.42	11	1
Tricholoma_aestuans_SH0830597	Tricholoma aestuans	0.10 ± 0.12	0.83 ± 0.26	4.18 ± 0.71	24.73 ± 4.43	8.25 ± 2.51	3	1
Tricholoma_denovo_20	Tricholoma sp. 1	0.23	0.49	9.09	12.35	11.69	1	1
Tricholoma_portentosum_SH0830615	Tricholoma portentosum	0.31 ± 0.07	0.07 ± 0.00	1.64 ± 0.05	8.72 ± 0.90	7.03 ± 0.10	2	1
Tricholoma_saponaceum_SH0749959	Tricholoma saponaceum	0.21 ± 0.29	0.49 ± 0.36	5.22 ± 3.58	13.15 ± 9.36	6.27 ± 3.42	2	1
Tricholoma_terreum_SH0749935	Tricholoma terreum (1)	0.05 ± 0.07	0.29 ± 0.15	4.65 ± 0.19	7.29 ± 1.46	5.95 ± 3.32	2	1
Tricholoma_terreum_SH0855870	Tricholoma terreum (2)	0.06 ± 0.09	0.26 ± 0.07	4.97 ± 1.78	7.07 ± 0.52	6.60 ± 1.25	3	1
Tuber_anniae_SH0884309	Tuber anniae	0.31	1.98	10.46	5.51	1.75	1	1
Tuber_maculatum_SH0827142	Tuber maculatum	0.58 ± 0.45	1.51 ± 0.51	7.64 ± 2.91	3.96 ± 1.87	3.03 ± 2.07	10	1
Tylospora_fibrillosa_SH0826317	Tylospora fibrillosa	0.79 ± 0.45	1.26 ± 0.52	6.12 ± 2.93	5.71 ± 2.45	7.41 ± 1.35	5	1
Xerocomellus_pruinatus_SH0749264	Xerocomellus pruinatus	8.96	1.26	4.60	60.32	6.42	1	1
						Total	1380
