## Supplementary Table 2 for "High nitrogen deposition is associated with phosphorus-efficient ectomycorrhizas in Europe’s Scots pine forests"

### Sheet: Feuil1
Supplementary Table 2. Results of simple (not controlling for stand age) and multiple (controlling for stand age) linear regressions of community-weighted mean (CWM) exoenzyme activities (root-square transformed) against atmospheric inorganic N deposition, across all nine study sites (All sites) or only the eight ICP Forests sites (Scottish site exlcuded; ICPF sites only). β, slope estimate for N…
Enzyme	Not controlling for stand age						Controlling for stand age
	All sites			ICPF sites only			All sites			ICPF sites only
	β	p	R2	β	p	R2	β	p	R2	β	p	R2
LAP	-0.008	0.28	0.046	-0.015	0.045	0.43	-0.013	0.075	0.40	-0.014	0.071	0.33
PHO	0.067	0.023	0.48	0.064	0.059	0.39	0.071	0.036	0.41	0.060	0.064	0.48
XYL	0.012	0.067	0.32	0.012	0.13	0.23	0.013	0.092	0.21	0.011	0.17	0.19
GLU	0.028	0.19	0.12	0.031	0.23	0.10	0.036	0.12	0.18	0.027	0.19	0.48
LAC	0.065	0.0040	0.67	0.062	0.016	0.59	0.063	0.013	0.62	0.062	0.029	0.51
